# Comparative evaluation of genomic footprinting algorithms for predicting transcription factor binding sites in single-cell data

**DOI:** 10.1101/2025.08.07.669008

**Authors:** Amanda Everitt, Sean Whalen, Katherine S. Pollard

## Abstract

Transcription factors (TFs) have millions of potential binding sites across the human genome, but only a fraction are bound in a given context. Genomic footprinting aims to identify context-specific binding sites by detecting patterns in open chromatin data. While powerful, these approaches face technical challenges, especially in single-cell applications. We developed a benchmarking framework for cell-type specific footprinting and used it to evaluate the consistency, reproducibility, and equivalency of three leading methods across data quality scenarios and as a function of cell-type similarity. Peak-level read coverage emerged as the strongest predictor of stable footprints. Motivated by limited reproducibility across tools, we built an ensemble model that improved concordance with ChIP-seq. To encourage broader adoption and continued tool development, we provide practical guidelines for robust genomic footprinting in single-cell datasets and a roadmap for extracting deeper insights about how gene regulatory networks vary across cell types in complex tissues.
