## Supplemental Table for "Comparative evaluation of genomic footprinting algorithms for predicting transcription factor binding sites in single-cell data"

### Sheet: Sheet1
		HINT-ATAC	TOBIAS	PRINT
Reference		Li, Z. et. al 2019	Bentsen, M. et. al 2020	Yu, H. et. al 2025
Algorithm type		de novo	motif-centric	motif-centric or de novo (*Note: PWM-match following de novo footprints requires additional scripting)
Training type		supervised	unsupervised	unsupervised
Bias Correction Method		position dependency model (PDM)	dinucleotide weight matrix (DWM)	convolutional neural net (CNN)
Statistics Type		Inferential (Multivariate Hidden Markov Model)	Descriptive	Descriptive
PWM-match algorithm and pvalue		MOODS library p-value < 1e-4	MOODS library p-value < 1e-4	motifmatchr::matchMotifs(p.cutoff = 1e-5)
DNA-binding proteins available		transcription factors	transcription factors	transcription factors & nucleosomes
Language		Python	Python with terminal interface	R
	parallel computing	Yes, for certain commands	Yes	Yes
	Average Time per sample (hr)	3.35+-1.82, ncore=1	3.25+-0.98, ncore=8	22.24+-3.66, ncore=15
	Average maxvmem (Gb)	0.83 +-0.15	9.22+-0.89	285.75 +-79.24
Possible Inputs
	Footprint scale	No	No	Yes
	Single vs Paired-end sequencing protocol	Yes	No	No
	External bias corrected bigwig track	No	Yes	No
	External possible TFBS to evaluate	No	No	No
Possible Outputs
	Fooprints without identified PWM match	Yes	No (see DENIS extension)	Yes, when PWM database is not provided
	Locus-specific footprints (a.k.a. local footprints)	Yes	Yes	Yes
	Averaged TF footprint (all motif TFBS in peak regions)	No	Yes	Yes *requires additional scripting
	Aggregate TF footprint (all bound TFBS in peak regions)	Yes	Yes	Yes *requires additional scripting
	Comparative binding statistics	Yes	Yes	Yes *requires additional scripting
	Bias corrected bigwig track	No	Yes	No
Core Metric
	per bp	None	corrected cutsite signal	corrected cutsite signal
				Footprint Score
	per local footprint	Tag Count	Footprint Score (continuous)	Habituation Score (continuous (0, 1])
			Bound Score (binary)
	per motif average	Activity Score
	per motif-to-motif comparison	unadjusted pvalue and fold enrichment of TF activity score across condition	unadjusted pvalue and fold enrichment of footprint scores across condition	(**requires additional scripting) Users can calculate the t-statistic across two conditions pseudobulk-by-TF motif score matrix
